# Haplotype-resolved reference genomes of the sea turtle clade unveil ultra-syntenic genomes with hotspots of divergence

**DOI:** 10.1101/2025.03.26.644878

**Authors:** Larissa S. Arantes, Tom Brown, Diego De Panis, Scott D. Whiting, Erin L. LaCasella, Gabriella A. Carvajal, Adam Kennedy, Deana Edmunds, Blair P. Bentley, Jennifer Balacco, Conor Whelan, Nivesh Jain, Tatiana Tilley, Brian O’Toole, Patrick Traore, Erich D. Jarvis, Oliver Berry, Peter H. Dutton, Lisa M. Komoroske, Camila J. Mazzoni

**Affiliations:** Department of Evolutionary Genetics, Leibniz Institute for Zoo- and Wildlife Research (IZW), Berlin, Germany; Berlin Center for Genomics in Biodiversity Research (BeGenDiv), Berlin, Germany; Marine Science Program, Department of Biodiversity, Conservation and Attractions, Kensington, WA 6151, Australia; Marine Mammal and Turtle Division, Southwest Fisheries Science Center, National Marine Fisheries Service, National Oceanic and Atmospheric Administration, La Jolla, CA, United States; Department of Biological Sciences, Florida Atlantic University, FL 33431, Florida, USA; New England Aquarium Rescue and Rehabilitation Department, Quincy, MA, USA; New England Aquarium Animal Health Department, Quincy, MA, USA; Department of Biological Sciences, Smith College, Northampton MA 01060 USA; Vertebrate Genome Laboratory, The Rockefeller University, NY, USA; CSIRO Environomics Future Science Platform, Indian Ocean Marine Research Centre, Crawley, Western Australia, 6009, Australia; University of Massachusetts Amherst, Department of Environmental Conservation, Amherst, MA, USA

**Keywords:** Cheloniidae, Reference Genomes, Genetic diversity, Demography, Synteny

## Abstract

**Background:** Reference genomes for the entire sea turtle clade have the potential to reveal the genetic basis of traits driving the ecological and phenotypic diversity in these ancient and iconic marine species. Furthermore, these genomic resources can support conservation efforts and deepen our understanding of their unique evolution.

**Results:** We present haplotype-resolved, chromosome-level reference genomes and high-quality gene annotations for five sea turtle species. This completes the catalog of reference genomes of the entire sea turtle clade when combined with our previously published reference genomes. Our analysis reveals remarkable genome synteny and collinearity across all species, despite the clade’s origin dating back more than 60 million years. Regions of high interspecific genetic distance and intraspecific genetic diversity are consistently clustered in genomic hotspots, which are enriched with genes coding for immune response proteins, olfactory receptors, zinc fingers, and G-protein-coupled receptors. These hotspot regions may offer insights into the genetic mechanisms driving phenotypic divergence among species, and represent areas of significant adaptive potential. Ancient demographic analysis revealed a synchronous population expansion among sea turtle species during the Pleistocene, with varying magnitudes of demographic change, likely shaped by their diverse ecological adaptations, and biogeographic contexts.

**Conclusions:** Our work provides genomic resources for exploring genetic diversity, evolutionary adaptations, and demographic histories of sea turtles. We outline genomic regions with increased diversity, linked to immune response, sensory evolution, and adaptation to varying environments that have historically been subject to strong diversifying selection, and likely will underpin sea turtle’s responses to future environmental change. These reference genomes can assist conservation by providing insights into the demographic and evolutionary processes that sustain and threaten these iconic species.
