## Supplementary_Tables_S2_S5 for "Haplotype-resolved reference genomes of the sea turtle clade unveil ultra-syntenic genomes with hotspots of divergence"

### Sheet: Table_S2
	Table S2. Assembly metrics for all the available sea turtle assemblies.
	Asm ID	Curation	Type	LR tec	HiC tec	Asm Size (bp)	GC %	Scaff	Cont	Gaps	Gap/Gbp	Gaps (bp)	Scaff N50	Scaff L50	Scaff L90	Cont N50	Cont L50	Cont L90	QV	Kmer Compl.	BUSCO sing.	BUSCO dupl.	BUSCO frag.	BUSCO miss.	EBP code
	rCheMyd pri	Yes	pseudo_hap	CLR	Arima	2134375114	44.01	93	391	298	139.619	11960176	134428053	5	17	39415510	17	56	47.6069	92.3037	96.2	0.9	0.4	2.3	7.8.Q47
	rCheMyd alt	No	pseudo_hap	CLR	None	1896142417	44.16	6737	6737	60	31.6432	854042	455478	1132	4388	454332	1134	4413	39.2884	80.265	79.4	1.6	2.3	16.7	5.5.Q39
	rDerCor pri	Yes	pseudo_hap	CLR	Arima	2164762090	43.35	40	708	668	308.579	5594612	137568771	5	17	7029801	89	326	38.7238	63.0846	95.2	0.9	0.5	3.4	6.8.Q38
	rDerCor alt	No	pseudo_hap	CLR	None	1444786651	43.52	8999	9006	7	4.84501	352	246490	1726	5942	246490	1726	5943	33.6891	42.3146	62.8	0.5	5.1	31.6	5.5.Q33
	rCarCar hap1	Yes	HiC_phased	HiFi	OmniC	2217236305	44.12	36	97	61	27.5117	583717	137541926	5	17	124322749	7	24	70.423	97.6568	96.1	0.9	0.4	2.6	8.8.Q70
	rCarCar hap2	Yes	HiC_phased	HiFi	OmniC	2206382585	44.11	33	85	52	23.568	686059	137610697	5	18	119638208	8	25	69.5185	97.6359	96.2	0.9	0.4	2.5	8.8.Q69
	rEreImb hap1	Yes	HiC_phased	HiFi	OmniC	2218036349	44.04	57	188	131	59.0613	2771483	136542973	5	17	80323000	9	33	67.4982	96.4121	95.8	0.9	0.4	2.9	7.8.Q67
	rEreImb hap1	Yes	HiC_phased	HiFi	OmniC	2224345256	44.04	42	174	132	59.3433	2732219	137068235	5	18	80994248	9	35	66.9336	96.5437	96.2	1	0.3	2.5	7.8.Q66
	rLepKem hap1	Yes	HiC_phased	HiFi	OmniC	2219022919	44.16	54	273	219	98.6921	42700	136730895	5	18	52784435	10	54	65.2175	98.2461	96	0.8	0.4	2.8	7.8.Q65
	rLepKem hap2	Yes	HiC_phased	HiFi	OmniC	2204769334	44.08	88	332	245	111.123	47100	136811586	5	18	59796335	10	61	65.3511	97.9701	96	0.9	0.4	2.7	7.8.Q65
	rLepOli hap1	Yes	HiC_phased	HiFi	OmniC	2206568898	44.13	43	112	69	31.2703	387990	137258246	5	17	91320439	9	32	67.9633	98.3876	96.1	0.9	0.4	2.6	7.8.Q67
	rLepOli hap2	Yes	HiC_phased	HiFi	OmniC	2208046144	44.14	40	115	76	34.4196	899288	137004717	5	18	90076186	9	34	67.7787	98.4829	96	0.9	0.4	2.7	7.8.Q67
	rNatDep hap1	Yes	HiC_phased	HiFi	OmniC	2130756730	43.97	61	322	261	122.492	44502	132554442	5	17	77975201	10	37	66.4346	97.8193	95.7	0.9	0.3	3.1	7.8.Q66
	rNatDep hap2	Yes	HiC_phased	HiFi	OmniC	2173430419	44.23	40	211	171	78.6775	30501	134157645	5	18	77014821	10	37	65.6047	99.0959	96.3	1	0.3	2.4	7.8.Q65
	rEreImb ASM3001250v1	Information not found	pseudo_hap	HiFi	Arima?	2296226205	44.13	208	303	95	41.3722	45071	137212766	5	19	82034986	9	32	67.0536	96.582	96.1	1.1	0.3	2.5	7.8.Q67
	rCarCar CCare_1.0	Information not found	collapsed	ONT	Arima?	2134012717	44.04	2008	2753	745	349.108	2128794	130956235	5	18	18214114	35	133	14.9727	23.4491	95	0.9	0.4	3.7	7.8.Q14

### Sheet: Table_S5
Species	Dermochelys coriacea					Lepidochelys olivacea					Lepidochelys kempii					Eretmochelys imbricata					Caretta caretta					Chelonia mydas					Natator depressus
Chromosome	Scaffold name	Length	Gene Density (per Mb)	Heterozygosity	FRoH	Scaffold name	Length	Gene Density (per Mb)	Heterozygosity	FRoH	Scaffold name	Length	Gene Density (per Mb)	Heterozygosity	FRoH	Scaffold name	Length	Gene Density (per Mb)	Heterozygosity	FRoH	Scaffold name	Length	Gene Density (per Mb)	Heterozygosity	FRoH	Scaffold name	Length	Gene Density (per Mb)	Heterozygosity	FRoH	Scaffold name	Length	Gene Density (per Mb)	Heterozygosity	FRoH
1	NC_050068.2	354452888	9.97	0.0312	0.15	chr_01	355274122	7.72	0.0371	0.02	chr_1_h1_1	354026373	10.01	0.0367	0.04	chr_01	361961700	9.6	0.1059	0.03	chr_01	355489124	8.54	0.0564	0.07	NC_057849.1	348265484	10.85	0.2182	0.09	H2_chr_1	349163694	10.07	0.0193	0.25
2	NC_050069.1	272704568	8.76	0.0294	0.14	chr_02	272255920	6.11	0.0382	0.01	chr_2_h1_1	272641500	8.07	0.0373	0.05	chr_02	270895284	7.56	0.1028	0.04	chr_02	271822458	6.04	0.0611	0.05	NC_057850.1	262513884	8.93	0.2088	0.1	H2_chr_2	265429908	8.08	0.0178	0.27
3	NC_050070.1	212168110	9.62	0.0289	0.14	chr_03	212433421	6.43	0.0371	0.02	chr_3_h1_1	212347347	8.63	0.0352	0.05	chr_03	211952746	7.74	0.0988	0.05	chr_03	212067700	6.9	0.0586	0.05	NC_057851.1	204120564	9.85	0.2016	0.11	H2_chr_3	210117355	8.91	0.0176	0.27
4	NC_050071.1	146520673	9.1	0.0339	0.1	chr_04	150161704	6.61	0.0383	0.05	chr_4_h1_1	142923576	8.08	0.0351	0.08	chr_04	146281337	8.05	0.106	0.02	chr_04	154647711	8.93	0.0611	0.05	NC_057852.1	142324156	10.01	0.196	0.13	H2_chr_4	141638353	8.11	0.0193	0.25
5	NC_050072.1	137568771	9.12	0.0318	0.13	chr_05	137258246	6.33	0.0363	0	chr_5_h1_1	136730895	8.46	0.0368	0.05	chr_05	136542973	8.33	0.0836	0.16	chr_05	137541926	9.01	0.0614	0.07	NC_051245.2	133272604	9.5	0.204	0.09	H2_chr_5	134157645	8.56	0.0203	0.18
6	NC_050073.1	131128815	13.17	0.031	0.1	chr_06	131075015	10.81	0.0386	0	chr_6_h1_1	135739771	12.88	0.0379	0.06	chr_06	134836623	13.03	0.1116	0.01	chr_06	133850159	12.94	0.0613	0.04	NC_051246.2	134428053	13.26	0.2165	0.1	H2_chr_6	132879417	13.6	0.0193	0.19
7	NC_050074.1	127644590	12.05	0.0311	0.11	chr_07	126826780	9.35	0.0364	0.04	chr_7_h1_1	126179207	10.97	0.0329	0.08	chr_07	126219764	10.64	0.0894	0.11	chr_07	127105400	10.79	0.0608	0.04	NC_057853.1	123872898	12.04	0.2002	0.08	H2_chr_7	124409456	11.18	0.0179	0.22
8	NC_050075.1	109294577	11.79	0.0292	0.1	chr_08	109072606	9.47	0.037	0	chr_8_h1_1	108565403	11.35	0.0366	0.08	chr_08	108768616	11.19	0.1025	0.03	chr_08	109725890	11.22	0.0549	0.11	NC_057854.1	106505537	12.19	0.1966	0.1	H2_chr_8	107029079	11.69	0.0174	0.24
9	NC_050076.1	105213316	11.68	0.0304	0.1	chr_09	103789949	8.64	0.0375	0.01	chr_9_h1_1	103356104	10.67	0.0349	0.04	chr_09	103306587	10.09	0.1061	0.02	chr_09	103737380	10.24	0.0534	0.05	NC_057855.1	101620591	12.04	0.191	0.15	H2_chr_9	101916756	10.37	0.0177	0.22
10	NC_050077.1	86472384	13.65	0.0304	0.1	chr_10	85838826	11.25	0.0395	0.01	chr_10_h1_1	85722145	12.69	0.037	0.06	chr_10	85406469	12.41	0.1024	0.04	chr_10	85877168	12.36	0.0572	0.06	NC_051250.2	84054250	14.17	0.1752	0.21	H2_chr_10	84161023	12.76	0.0166	0.29
11	NC_050078.2	80021864	10.51	0.0328	0.04	chr_11	80733676	8.05	0.0389	0.03	chr_11_h1_1	81872966	9.76	0.035	0.06	chr_11	83596553	9.43	0.0854	0.16	chr_11	81304176	9.29	0.0591	0.06	NC_051251.2	79522289	10.85	0.2013	0.08	H2_chr_11	81471429	10.32	0.0164	0.29
12	NC_050079.1	44241090	14	0.0289	0.1	chr_12	43501221	10.05	0.0372	0.02	chr_12_h1_1	44203775	11.48	0.0386	0.02	chr_12	43884974	10.92	0.0896	0.13	chr_12	44294614	10.8	0.0632	0.09	NC_051252.2	42626581	13.62	0.2207	0.06	H2_chr_12	43647697	11.86	0.017	0.25
13	NC_050080.1	41159716	20.92	0.031	0.07	chr_13	42056719	18.51	0.042	0.04	chr_13_h1_1	42393551	21.71	0.0432	0.02	chr_13	44010305	20.12	0.1187	0	chr_13	43220203	20	0.0676	0.07	NC_051253.2	42953438	22.07	0.246	0.18	H2_chr_13	42093764	22.12	0.0265	0.21
14	NC_050081.1	40021378	22.94	0.037	0.01	chr_14	46329096	23.14	0.0559	0.01	chr_14_h1_1	51356668	25.92	0.0544	0.06	chr_14	56385034	24.57	0.1254	0.11	chr_14	49751964	23.83	0.0887	0.05	NC_051254.2	44337225	26.23	0.2959	0.08	H2_chr_14	48227231	27.21	0.0349	0.14
15	NC_050082.1	33199653	15.97	0.0292	0.06	chr_15	35482556	11.98	0.0384	0.04	chr_15_h1_1	33735415	14.09	0.0397	0.03	chr_15	33774521	15.35	0.1128	0.03	chr_15	33857306	14.81	0.0584	0.07	NC_057856.1	33324608	16.13	0.179	0.17	H2_chr_15	33059280	14.9	0.0167	0.21
16	NC_050083.1	26401370	16.45	0.031	0.15	chr_16	28488247	12.21	0.0402	0.02	chr_16_h1_1	29427626	13.26	0.0431	0.02	chr_16	27916571	14.49	0.1108	0.04	chr_16	26525970	15.1	0.0671	0.19	NC_057857.1	25690524	16.38	0.1929	0.18	H2_chr_16	26899716	15.26	0.0258	0.08
17	NC_050084.1	25428285	17.68	0.0322	0.06	chr_17	26183582	14.37	0.041	0	chr_17_h1_1	27249795	15.57	0.0384	0.02	chr_17	26808290	15.53	0.107	0.04	chr_17	25004019	15.68	0.0746	0	NC_051257.2	25202864	18.16	0.2109	0.14	H2_chr_17	25900157	16.09	0.0191	0.16
18	NC_050085.1	23665181	15.27	0.0277	0.11	chr_18	30688577	10.05	0.0415	0.08	chr_18_h1_1	25000066	14.15	0.0428	0.04	chr_18	23974071	14.42	0.1176	0.02	chr_18	23915453	14.75	0.0697	0.02	NC_051258.2	23330747	15.44	0.2163	0.09	H2_chr_18	23632813	15.06	0.0145	0.17
19	NC_050086.2	20023215	17.98	0.0367	0.03	chr_19	20304672	13.92	0.0434	0.03	chr_19_h1_1	19993496	16.78	0.0479	0.03	chr_19	21239971	16.4	0.1139	0.05	chr_19	20348820	14.03	0.0727	0.03	NC_051259.2	19769559	18.87	0.2249	0.08	H2_chr_19	19642468	17.05	0.0169	0.26
20	NC_050087.2	19206509	29.36	0.0459	0	chr_20	22212431	28.61	0.0581	0	chr_20_h1_1	27856016	29.52	0.054	0.04	chr_20	21606335	30	0.1225	0.14	chr_20	24350259	30.09	0.0785	0.05	NC_051260.2	18906060	29.95	0.2715	0	H2_chr_20	27555390	28.8	0.0269	0.15
21	NC_050088.1	18859425	20.29	0.0376	0.03	chr_21	21257661	17.46	0.0438	0	chr_21_h1_1	20415211	19.46	0.0477	0.03	chr_21	19864406	19.06	0.1137	0.02	chr_21	19600204	17.1	0.0698	0.03	NC_051261.2	18854909	20.79	0.2376	0.05	H2_chr_21	18825176	19.73	0.0244	0.11
22	NC_050089.1	18746278	15.07	0.0342	0.03	chr_22	21970794	10.02	0.0425	0.03	chr_22_h1_1	23255145	11.11	0.0473	0.05	chr_22	20982079	12.57	0.1122	0.03	chr_22	24159218	10.47	0.0655	0.03	NC_051262.2	19256569	17.28	0.2202	0.08	H2_chr_22	19642468	13.89	0.0265	0.1
23	NC_050090.1	17228317	39.66	0.0371	0.09	chr_23	15285978	38.42	0.0722	0	chr_23_h1_1	19357925	44.63	0.0462	0	chr_23	17522428	44.17	0.186	0.02	chr_23	15543711	37.62	0.0967	0.03	NC_051263.2	19295284	33.33	0.3371	0.03	H2_chr_23	23614366	41.05	0.0289	0.17
24	NC_050091.1	16950461	36.31	0.035	0.03	chr_24	19396635	34.27	0.0611	0	chr_24_h1_1	18816287	34.71	0.0565	0	chr_24	21562827	35.43	0.1351	0	chr_24	19828325	34.24	0.0842	0.05	NC_051264.2	19202859	36.41	0.3058	0	H2_chr_24	23134750	34.7	0.0365	0.05
25	NC_050092.1	16479532	24.06	0.0347	0.03	chr_25	19974150	17.55	0.0545	0.03	chr_25_h1_1	19820866	19.19	0.0505	0.06	chr_25	17677256	21.99	0.145	0	chr_25	20472389	17.24	0.0793	0	NC_057858.1	16433863	23.94	0.239	0.09	H2_chr_25	16802554	23.75	0.0214	0.27
26	NC_050093.1	16472168	18.83	0.0368	0.03	chr_26	19549198	15.14	0.049	0	chr_26_h1_1	18964070	16.54	0.0532	0.03	chr_26	16614786	16.9	0.1084	0.09	chr_26	17550438	15.13	0.0778	0.06	NC_057859.1	16225734	17.95	0.2671	0.03	H2_chr_26	16379728	17.28	0.0198	0.16
27	NC_050094.1	16294212	22.72	0.0367	0.03	chr_27	19522081	17.3	0.0457	0.08	chr_27_h1_1	18730473	21.14	0.0734	0.03	chr_27	16608897	22.6	0.0791	0.27	chr_27	16709746	20.18	0.0672	0.09	NC_057860.1	16135183	22.81	0.2884	0	H2_chr_27	16406715	25.42	0.0243	0.12
28	NC_050095.1	6736449	51.72	0.0616	0	chr_28	7529980	35.75	0.0872	0	chr_28_h1_1	8177149	36.63	0.0947	0	chr_28	8170412	24.05	0.1842	0	chr_28	16602233	24.43	0.129	0	NC_051268.2	8033983	50.45	0.3811	0	H2_chr_28	13895046	25.23	0.0502	0.15
	Genome Average			0.034	0.109	Genome Average			0.045	0.0149	Genome Average			0.045	0.0473	Genome Average			0.1134	0.052	Genome Average			0.069	0.0584	Genome Average			0.2337	0.104	Genome Average			0.022	0.227
